# Intramacrophage RIL-seq uncovers an RNA antagonist of the *Salmonella* virulence-associated small RNA PinT

**DOI:** 10.1101/2025.04.07.647523

**Authors:** Hoda Kooshapour, Gianluca Matera, Elisa Venturini, Thorsten Bischler, Jörg Vogel, Alexander J. Westermann

## Abstract

*Salmonella* virulence chiefly relies upon two major pathogenicity islands, SPI-1 and SPI-2, which enable host cell invasion and intracellular survival, respectively. There has been increasing evidence for post-transcriptional control of SPI gene expression by Hfq-dependent small RNAs (sRNAs) such as PinT. This 80-nucleotide sRNA is highly expressed after *Salmonella* enters host cells and modulates the transition from the SPI-1 to SPI-2 program by targeting different virulence factor mRNAs. It has been elusive, however, how PinT activity could be counteracted when virulence gene suppression were to be relieved. To identify putative inhibitors of PinT, we have mapped the RNA interactome of *Salmonella* recovered from infected macrophages, using an optimized version of the RIL-seq method. Next to offering an unprecedented view of Hfq-mediated RNA interactions during *Salmonella*’s intracellular infection stage, RIL-seq uncovered the 3’ end-derived sRNA InvS as a direct negative regulator of PinT. Biochemical and genetic experiments suggest a decoy mechanism whereby InvS lifts the PinT-mediated repression of virulence factors. Additionally, InvS acts as an mRNA repressor of the host cell adhesion protein, MipA, and PinT interaction with InvS relieves *mipA* repression. Together, our work identifies a unique pair of antagonistic sRNAs in a growing post-transcriptional network of virulence gene regulation.
