## Supplemental Table 2 for "Intramacrophage RIL-seq uncovers an RNA antagonist of the *Salmonella* virulence-associated small RNA PinT"

### Sheet: Strains
ID	Species/strain	Specification (background)	Resistance marker	Reference
JVS-1574	Salmonella typhimurium SL1344	WT	StrR	Nature. 1981 May 21;291(5812):238-9
JVS-8781	Salmonella typhimurium SL1344	ΔphoP	StrR KmR	RNA. 2020 Oct;26(10):1448-1463.
JVS-10034	Salmonella typhimurium SL1344	ΔpinT-T	StrR	Nature. 2016 Jan 28;529(7587):496-501.
JVS-10981	Salmonella typhimurium SL1344	WT:: sopE-3xFLAG::SteC-3xFLAG	StrR KmR	Nature. 2016 Jan 28;529(7587):496-501.
JVS-10982	Salmonella typhimurium SL1344	ΔpinT-T :: sopE-3xFLAG::SteC-3xFLAG	StrR KmR	Nature. 2016 Jan 28;529(7587):496-501.
JVS-12792	Salmonella typhimurium SL1344	ΔinvS	KmR	This study
JVS-12794	Salmonella typhimurium SL1344	ΔinvSΔpinT	KmR	This study
AWS-551	Salmonella typhimurium SL1344	ΔinvS :: sopE-3xFLAG::SteC-3xFLAG	StrR KmR	This study
AWS-552	Salmonella typhimurium SL1344	ΔinvSΔpinT :: sopE-3xFLAG::SteC-3xFLAG	StrR KmR	This study

### Sheet: Plasmids
Trivial name	Stock name	Relevant insert	Comment	Parental plasmid	Resistance marker	Reference
pAS093	pAS093		backbone used for cloning of InvS promoter constructs		Cm	PLoS Genet. 2008 Aug 22;4(8):e1000163
PompC::gfp	pAS57	ompC promoter	ompC promoter fused to gfp	pAS093	Cm	Nature. 2016 Jan 28;529(7587):496-501.
PphoP::gfp	pYC138	phoP promoter	ompC promoter fused to gfp	pAS093	Cm	Nature. 2016 Jan 28;529(7587):496-501.
Pown-phoP	pYC64-2	phoP	phoP under native promoter	pZE12-luc	Amp	Nature. 2016 Jan 28;529(7587):496-501.
Pown-ctrl.	pJV300		empty control plasmid	pZE12-luc	Amp	Nature. 2016 Jan 28;529(7587):496-501.
Pown-pinT	pYC55	pinT	wild-type pinT under native promoter	pZE12-luc	Amp	Nature. 2016 Jan 28;529(7587):496-501.
pXG-10	pXG-10		empty control plasmid		Cm	Nucleic Acids Res. 2007;35(3):1018-37
sopE::gfp	pYC17	sopE::gfp	sopE-20aa translational GFP fusion	pXG-10	Cm	Nature. 2016 Jan 28;529(7587):496-501.
PinT++	pYC11	PinT	Overexpression	pZE12-luc	Amp	Nature. 2016 Jan 28;529(7587):496-501.
mipA::GFP	pGM17	mipA 5UTR	mipA 5UTR (-73 to +30, relative to the start codon) cloned in frame with sfGFP	pXG-10	Cm	This study
steC::GFP	pSS06	steC	21 first amino acids cloned in frame with sfGFP	pXG-10	Cm	Cell Rep. 2021 Feb 2;34(5):108722.
InvS++	AWS-339	InvS	Overexpression_Lucferase on the backbone was deleted	pZE12-luc	Amp	This study
PSL0083A-srfN-invS	AWS-652	STM0082 5UTR	5 UTR including TSS and PhoP box	pAS093	Cm	This study
Pmutated-PSL0083A-srfN-invS	AWS-653	mutated PhoP box	STM0082 5UTR but mutated on -34/-35 (T >A)	pAS093	Cm	This study

### Sheet: Oligos
ID	Target	Purpose	Sequence (5'->3')
JVO-4621	Salmonella PinT	qRT-PCR sense primer	AGTAACGGATTACTTTGTGGTG
JVO-9040	Salmonella PinT	qRT-PCR antisense primer	ACTACGCTGCCGCAAATAT
JVO-11545	Salmonella steC	qRT-PCR sense primer	GACGGATGCATCACAACCAG
JVO-11546	Salmonella steC	qRT-PCR antisense primer	CATGTAACCGATAGACTGTCCCA
JVO-4965	Salmonella sopE	qRT-PCR sense primer	AGCCAGACCCGTGAAGCTATAC
JVO-4966	Salmonella sopE	qRT-PCR antisense primer	AGAAAAGGCGCTATGTTGATCC
AWO-1002	Salmonella InvS	qRT-PCR sense primer	AATAAGAGAGCGCCAGCAAG
AWO-1003	Salmonella InvS	qRT-PCR antisense primer	AAAAGAGGGCCAGCATCC
JVO-8218	Salmonella 5S rRNA	qRT-PCR sense primer	GTTCTCCCGCAACGTTACTC
JVO-8219	Salmonella 5S rRNA	qRT-PCR antisense primer	GGCCCTGCCAGCTACAT
AWO-1233	pXG10	Validating insert sense primer	TTCGTCTTCACCTCGAGTCC
AWO-1234	pXG10	Validating insert antisense primer	CTCATGAATTCGCCAGAACC
JVO-19631	Salmonella InvS	Validating deletion of InvS sense primer	AAAATTACTGGTTCAGGCAG
JVO-19632	Salmonella InvS	Validating deletion of InvS antisense primer	TTGCCGAAGTTTATAACGAT
AWO-1985	pAS093	Validating insert sense primer	acgggaaaagcattgaacac
AWO-1986	pAS093	Validating insert antisense primer	tgctcatggaaaacggtgta
JVO-19586	Salmonella InvS	knocking out InvSwith overlap on pKD-4 sense primer	CGCACATTCCAACGGCTTGCCTGCCCCGGATGAACTGTTGGTGTAGGCTGGAGCTGCTTC
JVO-19587	Salmonella InvS	knocking out InvSwith overlap on pKD-4 antisense primer	CGAAATAAAGCTCTGATTGCGCCATAACGAGGGCACTGGCggtccatatgaatatcctccttag
JVO-19626	Salmonella mipA	cloning mipA (until 10th aa) in pXG-10 with BfrBI site sense primer	gttttttATGCATTAAAATAGTTGGGCTTACAGG
JVO-19627	Salmonella mipA	cloning mipA (until 10th aa) in pXG-10 with NheI site antisense primer	gttttttGCTAGCGCCAAGAGCCAGAAGTTTAA
AWO-1376	pZE-12	Gibson cloning InvS to pZE-12 sense primer	GGATGCTGGCCCTCTTTTTTCTAGAGGCATCAAATAAAACGA
AWO-1377	pZE-12	Gibson cloning InvS to pZE-12 antisense primer	GCGCTCTCTTATTATTTCATGTGCTCAGTATCTTGTTATCC
AWO-1378	Salmonella InvS	Gibson cloning InvS to pZE-12 sense primer	GATAACAAGATACTGAGCACATGAAATAATAAGAGAGCGCC
AWO-1379	Salmonella InvS	Gibson cloning InvS to pZE-12 antisense primer	GTTTTATTTGATGCCTCTAGAAAAAAGAGGGCCAGCATCC
AWO-2071	pAS093	Gibson cloning putative PhoPbox sense primer	TTTTTATTGAATCACGCGGCcgaaaatgagacgttgatcg
AWO-2072	pAS093	Gibson cloning putative PhoPbox antisense primer	TGCCGGGAGCAGATTTGAACggagatatacatatggccagc
AWO-2073	Salmonella InvS promoter	Gibson cloning putative PhoPbox sense primer	ctggccatatgtatatctccGTTCAAATCTGCTCCCGGCA
AWO-2074	Salmonella InvS promoter	Gibson cloning putative PhoPbox antisense primer	cgatcaacgtctcattttcgGCCGCGTGATTCAATAAAAAT
AWO-2106	Pmutated-PSL0083A-srfN-invS	mutating PhoP box sense primer	TGCCAGCTAAAAAGAAACTT
AWO-2107	Pmutated-PSL0083A-srfN-invS	mutating PhoP box antisense primer	GTGCATTATTTTACAAAGACAACAACATAA
JVO-19577	Salmonella InvS	Northern probe	ATTGTGACGTAACATGGCAC
JVO-2408	Salmonella PinT	Northern probe	TATGAGGAGGACAATTACCG
JVO-0322	Salmonella 5S rRNA	Northern probe	CTACGGCGTTTCACTTCTGAGTTC
JVO-20898	Salmonella PinT	IVT_Sense oligo with T7 promoter (its antisense JVO-9436)	gttttttaatacgactcactatagggGTAACGGATTACTTTGTGG
JVO-20899	Salmonella PinT	IVT_sense oligo with T7 promoter_GG (#20/21)->CC mutant (its antisense JVO-9436)	gttttttaatacgactcactatagggGTAACGGATTACTTTGTCC
JVO-19622	Salmonella InvS	IVT_sense oligo with T7 promoter	gttttttaatacgactcactatagggATGAAATAATAAGAGAGCGCCAG
JVO-19623	Salmonella InvS	IVT_antisense primer	CCGGATGAACTGTTGATAA
JVO-20896	Salmonella InvS	IVT_Sense oligo with T7 promoter_CC (#48/49)->GG mutant (its antisense JVO-20895)	gttttttaatacgactcactatagggATGTTACGTCACAATGG
JVO-19624	Salmonella mipA	IVT_sense oligo with T7 promoter	gttttttaatacgactcactatagggTAAAATAGTTGGGCTTACAGG
JVO-19625	Salmonella mipA	IVT_antisense primer	GCCAAGAGCCAGAAGTTTAA
JVO-20891	Salmonella mipA	IVT_Sense oligo with T7 promoter (its antisense JVO-20893)	gttttttaatacgactcactatagggAATAAGGAATTATGG
JVO-20892	Salmonella mipA	IVT_Sense oligo with T7 promoter_CC (#48/49)->GG mutant (its antisense JVO-20893)	gttttttaatacgactcactatagggAATAAGGAATTATCC
JVO-16805	Salmonella sopE	IVT_Sense oligo with T7 promoter from -126bp from 1st nt sopE	GTTTTTTTTAATACGACTCACTATAGGATTAATTGAATCAGCCGAAT
AWO-1475	Salmonella sopE	IVT_antisense primer +60bp from 1st nt sopE	TAGTGTGGTTTCCTGTTTTTG

### Sheet: Antibodies
Name	Target	Source	Dilution	Provider
anti-FLAG	FLAG epitope	mouse	1:1,000 (in 3% BSA)	Sigma
anti-GroEL	Salmonella GroEL	rabbit	1:10,000 (in 3% BSA)	Sigma
anti-MipA	Salmonella MipA	rabbit	1:10,000 (in 3% BSA)	Eurogentec
anti-mouse	mouse IgG	goat	1:10,000 (in 3% BSA)	Thermo Scientific
anti-rabbit	rabbit IgG	goat	1:10,000 (in 3% BSA)	Thermo Scientific
